# Cold-inducible promoter-driven knockdown of *Brachypodium* antifreeze proteins confers freeze sensitivity

**DOI:** 10.1101/2022.02.15.480542

**Authors:** Collin L. Juurakko, Melissa Bredow, George C. diCenzo, Virginia K. Walker

**Affiliations:** Department of Biology, Queen’s University, Kingston, Ontario, Canada; School of Environmental Studies, Queen’s University, Kingston, Ontario, Canada

**Keywords:** *Brachypodium distachyon*, cold acclimation, freeze tolerance, abiotic stress, antifreeze proteins, ice-recrystallization inhibition

## Abstract

The model forage crop, *Brachypodium distachyon*, has a family of ice recrystallization inhibition (*BdIRI*) genes, which encode antifreeze proteins that function by adsorbing to ice crystals and inhibiting their growth. The genes were previously targeted for knockdown using a constitutive CaMV 35S promoter and the resulting transgenic *Brachypodium* showed reduced antifreeze activity and a greater susceptibility to freezing. However, the transgenic plants also showed developmental defects with shortened stem lengths and were almost completely sterile, raising the possibility that their reduced freeze tolerance could be attributed to developmental deficits. A cold-induced promoter from rice (pr*OsMYB1R35*) has now been substituted for the constitutive promoter to generate temporal miRNA-mediated *Brachypodium* antifreeze protein knockdowns. Although transgenic lines showed no apparent pleiotropic developmental defects, they demonstrated reduced antifreeze activity as assessed by assays for ice-recrystallization inhibition, thermal hysteresis, electrolyte leakage, leaf infrared thermography, and leaf damage after infection with an ice nucleating phytopathogen. Strikingly, the number of cold-acclimated transgenic plants that survived freezing at -8 °C was reduced by half or killed entirely, depending on the line, compared to cold-acclimated wild type plants. Although these proteins have been studied for almost 60 years, this is the first unequivocal demonstration in any organism of the utility of antifreeze protein function and their contribution to freeze protection, independent of obvious developmental defects. These proteins are thus of potential interest in a wide range of biotechnological applications from accessible cryopreservation, to frozen product additives, to the engineering of transgenic crops with enhanced freezing tolerance.
