## Supplementary material for "Cold-inducible promoter-driven knockdown of *Brachypodium* antifreeze proteins confers freeze sensitivity": Table S1

### Sheet: Sheet1
Supplementary Table S1: Cis-acting regulatory elements of putative promoters for BdIRI1-7 in Brachypodium and OsMYB1R35 from Oryza sativa as determined by PlantCARE.																Legend
																A filled circle indicates the presence of the motif within the sequence
Number of promoters that have at least one occurrence of this motif	Sum (Y/N for presence of the motif within the sequences)	cis-Element	Motif Sequence	prBdIRI1	prBdIRI2	prBdIRI3	prBdIRI4	prBdIRI5	prBdIRI6	prBdIRI7	prOsMYB1R35	Motif Species of Origin	Description (if available)			The corresponding value denotes the number of copies of that motif within the sequence
5	5	AAGAA-motif	GAAAGAA	0	3	2	0	1	1	0	1	Avena sativa
1	1	AAGAA-motif	gGTAAAGAAA	0	0	0	0	1	0	0	0	Avena sativa
6	6	ABRE	ACGTG	2	4	0	1	3	1	0	4	Arabidopsis thaliana	cis-acting element involved in the abscisic acid responsiveness
1	1	ABRE	CGCACGTGTC	0	1	0	0	0	0	0	0	Hordeum vulgare	cis-acting element involved in the abscisic acid responsiveness
2	2	ABRE	GCAACGTGTC	0	1	0	0	0	0	0	1	Hordeum vulgare	cis-acting element involved in the abscisic acid responsiveness
1	1	ABRE	GCCGCGTGGC	0	1	0	0	0	0	0	0	Oryza sativa	cis-acting element involved in the abscisic acid responsiveness
1	1	ABRE	CGTACGTGCA	0	0	0	0	1	0	0	0	Hordeum vulgare	cis-acting element involved in the abscisic acid responsiveness
1	1	ABRE	GACACGTGGC	0	0	0	0	0	0	0	1	Triticum aestivum	cis-acting element involved in the abscisic acid responsiveness
3	3	ABRE3a	TACGTG	2	2	0	0	2	0	0	0	Zea mays	cis-acting element involved in the abscisic acid responsiveness
3	3	ABRE4	CACGTA	1	1	0	0	1	0	0	0	Zea mays	cis-acting element involved in the abscisic acid responsiveness
6	6	ARE	AAACCA	2	2	1	1	0	1	0	1	Zea mays	cis-acting regulatory element essential for the anaerobic induction
4	4	as-1	TGACG	0	14	0	0	6	0	1	4	Arabidopsis thaliana	methyl jasmonate responsive element involved in pathogenesis, stress, and defence responsiveness
1	1	ATC-motif	AGTAATCT	0	1	0	0	0	0	0	0	Spinacia oleracea	part of a conserved DNA module involved in light responsiveness
1	1	AT-rich element	ATAGAAATCAA	0	0	0	0	0	0	1	0	Glycine max	binding site of AT-rich DNA binding protein (ATBP-1)
2	2	AuxRR-core	GGTCCAT	0	0	0	1	0	0	0	1	Nicotiana tabacum	cis-acting element involved in cell cycle regulation
3	3	Box 4	ATTAAT	2	0	0	0	3	0	4	0	Petroselinum crispum	part of a conserved DNA module involved in light responsiveness
4	4	box S	AGCCACC	0	2	1	1	0	0	0	1	Arabidopsis thaliana
7	7	CAAT-box	CCAAT	5	6	1	3	2	0	4	1	Arabidopsis thaliana	common cis-acting element in promoter and enhancer regions
8	8	CAAT-box	CAAT	14	30	4	8	12	5	20	10	Nicotiana glutinosa
8	8	CAAT-box	CAAAT	5	13	2	4	6	1	8	4	Pisum sativum	common cis-acting element in promoter and enhancer regions
6	6	CAAT-box	TGCCAAC	1	2	1	0	0	1	1	1	Petunia hybrida	common cis-acting element in promoter and enhancer regions
3	3	CAAT-box	TGCAAATCT	0	0	0	1	1	0	0	1	Brassica juncea
1	1	CARE	CAACTCAC	0	0	0	0	0	0	0	1	Oryza sativa
4	4	CAT-box	GCCACT	0	0	0	1	1	0	1	1	Arabidopsis thaliana	cis-acting regulatory element involved in light responsiveness
3	3	CCAAT-box	CAACGG	2	2	0	0	2	0	0	0	Hordeum vulgare	MYBHv1 binding site
5	5	CCGTCC motif	CCGTCC	3	6	3	3	0	0	0	3	Nicotiana tabacum
4	4	CGTCA-motif	CGTCA	0	7	0	0	3	0	1	2	Hordeum vulgare	cis-acting regulatory element involved in the MeJA-responsiveness
8	8	CRT/DRE Core	CCGAC	2	11	3	6	2	1	5	3	Arabidopsis thaliana	cis-acting element involved in low-temperature stress response
2	2	CTAG-motif	ACTAGCAGAA	0	0	0	1	0	0	0	1	Avena sativa
1	1	DRE	TACCGACAT	0	0	0	0	0	0	1	0	Arabidopsis thaliana	cis-acting element involved in dehydration, low-temp, salt stresses PlantCARE_31789 as-1 TGACG 708 5 - Arabidopsis thaliana PlantCARE_31789 G-box CACGTC 745 6 + Zea mays cis-acting regulatory element involved in light responsiveness PlantCARE_31789 Myb-binding site CAACAG 984 6 - Nicotiana tabacum PlantCARE_31789 ABRE ACGTG 745 5 - Arabidopsis thaliana cis-acting element involved in the abscisic …
8	8	DRE Core	GCCGAC	2	5	2	4	2	1	3	1	Arabidopsis thaliana	cis-acting element involved in dehydration, low-temp, salt stresses
2	2	DRE1	ACCGAGA	0	1	0	0	0	0	0	1	Zea mays	cis-acting element involved in dehydration, low-temp, salt stresses
1	1	ERE	ATTTTAAA	1	0	0	0	0	0	0	0	Nicotiana glutinos
1	1	ERE	ATTTCATA	0	2	0	0	0	0	0	0	Nicotiana glutinos
1	1	F-box	CTATTCTCATT	0	0	0	0	1	0	0	0	Lycopersicon esculentum
3	3	GATA-motif	AAGGATAAGG	1	0	0	0	1	0	1	0	Solanum tuberosum	part of a light responsive element
2	2	GATA-motif	GATAGGG	1	0	0	0	0	0	1	0	Pisum sativum	part of a light responsive element
2	2	GATA-motif	GATAGGA	0	0	0	0	0	0	1	1	Arabidopsis thaliana	part of a light responsive element
5	5	G-Box	CACGTG	3	0	0	3	3	3	0	6	Pisum sativum	cis-acting regulatory element involved in light responsiveness
4	4	G-box	CACGAC	1	2	0	1	2	0	0	0	Zea mays	cis-acting regulatory element involved in light responsiveness
1	1	G-box	CCACGTAA	1	0	0	0	0	0	0	0	Brassica napus	cis-acting regulatory element involved in light responsiveness
3	3	G-box	CACGTC	0	1	0	0	1	0	0	2	Zea mays	cis-acting regulatory element involved in light responsiveness
1	1	G-Box	CACGTT	0	2	0	0	0	0	0	0	Pisum sativum	cis-acting regulatory element involved in light responsiveness
1	1	G-box	GCCACGTGGA	0	0	0	0	0	0	0	1	Arabidopsis thaliana	cis-acting regulatory element involved in light responsiveness
2	2	GC-motif	CCCCCG	0	1	0	0	0	0	0	1	Zea mays	enhancer-like element involved in anoxic specific inducibility
3	3	GCN4_motif	TGAGTCA	0	2	0	1	1	0	0	0	Oryza sativa	cis-regulatory element involved in endosperm expression
4	4	GT1-motif	GGTTAA	1	0	1	0	2	0	0	1	Arabidopsis thaliana	light responsive element
2	2	GT1-motif	GGTTAAT	0	0	1	0	1	0	0	0	Avena sativa	light responsive element
2	2	I-box	gGATAAGGTG	0	1	0	0	2	0	0	0	Zea mays	part of a light responsive element
4	4	ICEr1	CACATG	0	3	0	2	2	0	0	7	Arabidopsis thaliana
1	1	L-box	ATCCCACCTAC	0	0	0	1	0	0	0	0	Petroselinum crispum	common cis-acting element in promoter and enhancer regions
2	2	LTR	CCGAAA	0	2	0	0	0	0	0	2	Hordeum vulgare	cis-acting element involved in low-temperature responsiveness
1	1	MBSI	aaaAaaC(G/C)GTTA	0	0	0	0	1	0	0	0	Petunia hybrida	MYB binding site involved in flavonoid biosynthetic genes regulation
2	2	MSA-like	(T/C)C(T/C)AACGG(T/C)(T/C)A	0	0	0	1	0	0	1	0	Catharanthus roseus
4	4	Myb	CAACTG	6	8	0	0	2	0	0	2	Arabidopsis thaliana
2	2	MYB	CAACCA	0	2	0	0	0	0	0	3	Arabidopsis thaliana
4	4	Myb	TAACTG	0	1	0	1	0	1	0	1	Arabidopsis thaliana
3	3	MYB recognition site	CCGTTG	2	2	0	0	2	0	0	0	Arabidopsis thaliana
1	1	Myb-binding site	CAACAG	0	0	0	0	2	0	0	0	Nicotiana tabacum
4	4	MYB-like sequence	TAACCA	2	2	0	0	0	0	2	2	Arabidopsis thaliana
6	6	MYC	CAATTG	1	1	0	1	1	0	1	1	Arabidopsis thaliana
6	6	MYC	CATTTG	1	2	0	1	1	0	1	1	Arabidopsis thaliana
4	4	MYC	CATGTG	0	3	0	2	2	0	0	7	Arabidopsis thaliana
3	3	O2-site	GATGACATGG	0	1	0	1	3	0	0	0	Zea mays	cis-acting regulatory element involved in zein metabolism regulation
1	1	O2-site	GTTGACGTGA	0	0	0	0	1	0	0	0	Zea mays	cis-acting regulatory element involved in zein metabolism regulation
1	1	P-box	CCTTTTG	0	3	0	0	0	0	0	0	Oryza sativa	gibberellin-responsive element
1	1	RY-element	CATGCATG	0	1	0	0	0	0	0	0	Helianthus annuus	cis-acting regulatory element involved in seed-specific regulation
4	4	Sp1	GGGCGG	0	2	0	0	2	0	1	1	Oryza sativa	light responsive element
6	6	STRE	AGGGG	1	4	0	1	0	1	3	4	Arabidopsis thaliana
1	1	TATA	TATAAAAT	0	0	0	0	0	0	1	0	Arabidopsis thaliana
6	6	TATA-box	TATAA	1	1	0	1	3	0	3	2	Arabidopsis thaliana	core promoter element around -30 of transcription start
8	8	TATA-box	TATA	10	9	2	5	8	2	16	5	Arabidopsis thaliana	core promoter element around -30 of transcription start
3	3	TATA-box	TATATA	8	2	0	2	0	0	0	0	Arabidopsis thaliana	core promoter element around -30 of transcription start
4	4	TATA-box	ATATAA	1	1	0	0	0	0	2	1	Brassica oleracea	core promoter element around -30 of transcription start
3	3	TATA-box	TATACA	1	0	0	1	0	0	1	0	Helianthus annuus	core promoter element around -30 of transcription start
3	3	TATA-box	TACAAAA	1	0	0	0	0	1	0	1	Oryza sativa	core promoter element around -30 of transcription start
1	1	TATA-box	taTATAAAtc	1	0	0	0	0	0	0	0	Arabidopsis thaliana	core promoter element around -30 of transcription start
3	3	TATA-box	ATATAT	5	1	0	0	0	0	2	0	Brassica napus	core promoter element around -30 of transcription start
3	3	TATA-box	TATAAA	0	1	0	0	0	0	2	2	Helianthus annuus	core promoter element around -30 of transcription start
2	2	TATA-box	ATTATA	0	0	0	1	1	0	0	0	Brassica napus	core promoter element around -30 of transcription start
1	1	TATA-box	TATAAAA	0	0	0	0	0	0	2	0	Pisum sativum	core promoter element around -30 of transcription start
1	1	TATA-box	TATTTAAA	0	0	0	0	0	0	0	1	Arabidopsis thaliana	core promoter element around -30 of transcription start
1	1	TATA-box	TATAAAT	0	0	0	0	0	0	0	1	Brassica juncea	core promoter element around -30 of transcription start
2	2	TATC-box	TATCCCA	0	0	1	0	0	0	1	0	Oryza sativa	cis-acting element involved in gibberellin-responsiveness
2	2	TCA	TCATCTTCAT	0	2	0	0	1	0	0	0	Pisum sativum
3	3	TCA-element	CCATCTTTTT	0	1	0	0	1	0	0	1	Nicotiana tabacum	cis-acting element involved in salicylic acid responsiveness
1	1	TCA-element	TCAGAAGAGG	0	3	0	0	0	0	0	0	Brassica oleracea	cis-acting element involved in salicylic acid responsiveness
2	2	TCCC-motif	TCTCCCT	0	1	0	0	0	0	0	2	Spinacia oleracea	part of a light responsive element
2	2	TC-rich repeats	GTTTTCTTAC	0	0	0	0	1	0	0	1	Nicotiana tabacum	cis-acting element involved in defense and stress responsiveness
5	5	TGA-element	AACGAC	1	2	0	1	0	1	1	0	Brassica oleracea	auxin-responsive element
7	7	Unnamed__1	CGTGG	6	7	1	1	5	2	0	4	Zea mays
1	1	Unnamed__2	AACCTAACCT	0	2	0	0	0	0	0	0	Petroselinum hortense
2	2	Unnamed__2	CCCCGG	0	1	0	0	0	0	0	1	Zea mays
7	7	Unnamed__4	CTCC	16	50	1	2	20	2	0	33	Petroselinum hortense
1	1	Unnamed__6	taTAAATATct	1	0	0	0	0	0	0	0	Zea mays
1	1	W box	TTGACC	0	0	0	1	0	0	0	0	Arabidopsis thaliana
2	2	WRE3	CCACCT	0	1	0	2	0	0	0	0	Pisum sativum
2	2	WUN-motif	AAATTTCCT	0	1	0	0	0	0	1	0	Brassica oleracea	wound-responsive element
1	1	WUN-motif	TAATTACTC	0	0	0	0	1	0	0	0	Nicotiana glutinosa
