## Supplementary material for "Cold-inducible promoter-driven knockdown of *Brachypodium* antifreeze proteins confers freeze sensitivity": Table S2

### Sheet: BdIRI miRNA Target
Supplementary Table S2: Predicted miRNA binding of BdIRI1-7 and method of inhibition as determined by psRNATarget miRNA prediction tool with data from miRBase (Release 21, June 2014).
(A) Summarized predicted miRNA binding of BdIRI1-7 and their associated putative promoter sequences (prBdIRI1-7) and the 1961 bp cold-inducible rice promoter, prOsMYB1R25, as a method of translational inhibition and transcriptional regulation as determined by psRNATarget miRNA prediction tool with data from miRBase (Release 21, June 2014). Number of miRNAs shown denotes the predicted number of mi…
Target Sequence	Number of miRNAs
BdIRI1	1	1
BdIRI2	7	7
BdIRI3	16	16
BdIRI4	8	8
BdIRI5	5	5
BdIRI6	1	1
BdIRI7	2	2
prBdIRI1	10	10
prBdIRI2	8	8
prBdIRI3	1	1
prBdIRI4	0	0
prBdIRI5	18	18
prBdIRI6	2	2
prBdIRI7	9	9
prOsMYB1R35	24	24
(B) Detailed predicted miRNA binding of BdIRI1-7 and their associated putative promoter sequences (prBdIRI1-7) and the 1961 bp cold-inducible rice promoter, prOsMYB1R25, as a method of translational inhibition and transcriptional regulation as determined by psRNATarget miRNA prediction tool with data from miRBase (Release 21, June 2014). Highlighted miRNAs indicate miRNAs with >1 predicted target.
miRNA Accession	Target	miRNA Length	Target Start	Target End	miRNA Aligned Fragment	Alignment	Target Aligned Fragment	Inhibition
bdi-miR7761-5p	BdIRI4	24	1422	1445	CAGUGCCGUCUCUUCCUCAAGUUC	::: :.::::::::: ::	UUGCAGGAGAAGGAGACGGCAGUG	Cleavage
bdi-miR7784a-5p	BdIRI7	24	975	998	GUACAUGAACUUAUAAGACGAGUA	: :::. :.::: ::::::::.	AUCGCGUUAUGUAACUUCAUGUAU	Translation
bdi-miR7784b-5p	BdIRI7	24	975	998	GUACAUGAACUUAUAAGACGAGUA	: :::. :.::: ::::::::.	AUCGCGUUAUGUAACUUCAUGUAU	Translation
bdi-miR9494	BdIRI4	21	1154	1174	UUCAUCACCUUCGUCUCCGUC	:..: :::.::::: ::::.:	GGUGUAGAUGAAGGAGAUGGA	Cleavage
bdi-miR169a-5p	BdIRI2	21	300	320	CAGCCAAGGAUGACUUGCCGA	:: . :::.:::::::: :	AAGGAGUGUCGUCCUUGGCCG	Cleavage
bdi-miR169c-5p	BdIRI2	21	300	320	CAGCCAAGGAUGACUUGCCGG	:: . :::.:::::::: :	AAGGAGUGUCGUCCUUGGCCG	Cleavage
bdi-miR169f	BdIRI2	21	300	320	CAGCCAAGGAUGACUUGCCGG	:: . :::.:::::::: :	AAGGAGUGUCGUCCUUGGCCG	Cleavage
bdi-miR395a	BdIRI3	20	920	939	UGAAGUGUUUGGGGGAACUC	: ::::::.:::.:. :.:	AAAUUCCCCUAAAUAUCUUA	Cleavage
bdi-miR395b	BdIRI3	20	920	939	UGAAGUGUUUGGGGGAACUC	: ::::::.:::.:. :.:	AAAUUCCCCUAAAUAUCUUA	Cleavage
bdi-miR395c-3p	BdIRI3	20	920	939	UGAAGUGUUUGGGGGAACUC	: ::::::.:::.:. :.:	AAAUUCCCCUAAAUAUCUUA	Cleavage
bdi-miR395e-3p	BdIRI3	20	920	939	UGAAGUGUUUGGGGGAACUC	: ::::::.:::.:. :.:	AAAUUCCCCUAAAUAUCUUA	Cleavage
bdi-miR395f-3p	BdIRI3	20	920	939	UGAAGUGUUUGGGGGAACUC	: ::::::.:::.:. :.:	AAAUUCCCCUAAAUAUCUUA	Cleavage
bdi-miR395g-3p	BdIRI3	20	920	939	UGAAGUGUUUGGGGGAACUC	: ::::::.:::.:. :.:	AAAUUCCCCUAAAUAUCUUA	Cleavage
bdi-miR395h-3p	BdIRI3	20	920	939	UGAAGUGUUUGGGGGAACUC	: ::::::.:::.:. :.:	AAAUUCCCCUAAAUAUCUUA	Cleavage
bdi-miR395j-3p	BdIRI3	20	920	939	UGAAGUGUUUGGGGGAACUC	: ::::::.:::.:. :.:	AAAUUCCCCUAAAUAUCUUA	Cleavage
bdi-miR395k-3p	BdIRI3	20	920	939	UGAAGUGUUUGGGGGAACUC	: ::::::.:::.:. :.:	AAAUUCCCCUAAAUAUCUUA	Cleavage
bdi-miR395l-3p	BdIRI3	20	920	939	UGAAGUGUUUGGGGGAACUC	: ::::::.:::.:. :.:	AAAUUCCCCUAAAUAUCUUA	Cleavage
bdi-miR395m	BdIRI3	20	920	939	UGAAGUGUUUGGGGGAACUC	: ::::::.:::.:. :.:	AAAUUCCCCUAAAUAUCUUA	Cleavage
bdi-miR395n-3p	BdIRI3	20	920	939	UGAAGUGUUUGGGGGAACUC	: ::::::.:::.:. :.:	AAAUUCCCCUAAAUAUCUUA	Cleavage
bdi-miR395o-3p	BdIRI3	20	920	939	UGAAGUGUUUGGGGGAACUC	: ::::::.:::.:. :.:	AAAUUCCCCUAAAUAUCUUA	Cleavage
bdi-miR395q	BdIRI3	20	920	939	UGAAGUGUUUGGGGGAACUC	: ::::::.:::.:. :.:	AAAUUCCCCUAAAUAUCUUA	Cleavage
bdi-miR5055	BdIRI2	21	147	167	UCUCGCUGCUGAGCUCGGCGU	:: : : ::::::.:::.:.	CCGGCAACCUCAGCGGCGGGG	Cleavage
bdi-miR5055	BdIRI3	21	169	189	UCUCGCUGCUGAGCUCGGCGU	:: : : ::::::.:::.:.	CCGGCAACCUCAGCGGCGGGG	Cleavage
bdi-miR5171a	BdIRI4	21	1210	1230	ACUUAAUAUGGGACGGAAGAA	:::::::::::::::	CCUCUCCGUCCCAUAUUAAUG	Cleavage
bdi-miR5171b	BdIRI4	21	1210	1230	ACUUAAUAUGGGACGGAAGAA	:::::::::::::::	CCUCUCCGUCCCAUAUUAAUG	Cleavage
bdi-miR5201-5p	BdIRI4	21	1165	1185	UGAUCAUUUGCCCCGUCUUGU	: .:::.:: :::::::: :.	AGGAGAUGGAGCAAAUGAGCG	Cleavage
bdi-miR7729a-3p	BdIRI5	24	393	416	AGCAAUGGUGGUGGUUUGGAGGAG	::: ::.:::::::::	AUCACACAAUGCAUCACCAUUGCA	Cleavage
bdi-miR7729b-3p	BdIRI5	24	393	416	AGCAAUGGUGGUGGUUUGGAGGAG	::: ::.:::::::::	AUCACACAAUGCAUCACCAUUGCA	Cleavage
bdi-miR7768a-5p	BdIRI2	21	302	322	CCCGGUCGAGGACGGCCCCGC	: :.::::::.:.::::	GGAGUGUCGUCCUUGGCCGGC	Cleavage
bdi-miR7768b-5p	BdIRI2	21	302	322	CCCGGUCGAGGACGGCCCCGC	: :.::::::.:.::::	GGAGUGUCGUCCUUGGCCGGC	Cleavage
bdi-miR159b-3p.2	BdIRI1	22	217	238	AUCCACCCCUUGCCGACCGCUG	: :::::.:: :::: ::::.	CUGCGGUUGGGAAGGUGUGGGC	Cleavage
bdi-miR169a-5p	BdIRI5	21	266	286	CAGCCAAGGAUGACUUGCCGA	: :: . ::::::::::: :	UAGGAGCAUCAUCCUUGGCCG	Cleavage
bdi-miR169k-5p	BdIRI5	22	265	286	UAGCCAAGGAUGAUUUGCCUGU	.::: . ::::::::::::	CUAGGAGCAUCAUCCUUGGCCG	Cleavage
bdi-miR5055	BdIRI6	21	148	168	UCUCGCUGCUGAGCUCGGCGU	:: : : :::::..:::.:.	CCGGCAACCUCAGUGGCGGGG	Cleavage
bdi-miR5055	BdIRI5	21	113	133	UCUCGCUGCUGAGCUCGGCGU	:: : : ::::::.:.:.:.	CCGGCAACCUCAGCGGUGGGG	Cleavage
bdi-miR5164	BdIRI4	21	1261	1281	CGCAACUUUGUCUAGAUACGC	: :::.:.:::::: ::: :	UCAUAUUUGGACAAAUUUGAG	Cleavage
bdi-miR7717a-5p	BdIRI2	23	921	943	UCAUUGAGAUUCGUGUAAAUUAA	.:: :::.:::: :::: :.	CAUGUUGACAUGAAUAUCAACGG	Cleavage
bdi-miR7717a-5p	BdIRI3	23	944	966	UCAUUGAGAUUCGUGUAAAUUAA	.:: :::.:::: :::: :.	CAUGUUGACAUGAAUAUCAACGG	Cleavage
bdi-miR827-5p	BdIRI4	22	508	529	UUUUGUUGGUUGUCAUCUAACC	::: ::::.. :::: :::	CACUAGCUGACGGGCAACCAAA	Cleavage
bdi-miR9496	BdIRI4	22	686	707	CUGGUUGGGCUUAGAUGGGUCC	: : .::::..: :::::::	AGUCGUAUCUGGGACCAACCAU	Cleavage
bdi-miR1122	prBdIRI5	20	332	351	UAGAUACAUCCGUAUUUGGA	:::::::.:::::::::::	CCCAAAUAUGGAUGUAUCUA	Cleavage
bdi-miR5174e-3p.2	prBdIRI5	21	295	315	UUUAUGGAACGGAGGGAGUAG	.:::::::::.:::::::::	UUACUCCCUCUGUUCCAUAAU	Cleavage
bdi-miR5174e-3p.2	prBdIRI1	21	190	210	UUUAUGGAACGGAGGGAGUAG	.:::: ::::::::::::::	UUACUACCUCCGUUCCAUAAU	Cleavage
bdi-miR5183	prBdIRI5	21	447	467	UAUUUGGACAAAUUUGAGUCA	:::::::::::: ::.:::::	UGACUCAAAUUUCUCUAAAUA	Cleavage
bdi-miR164f	prOsMYB1R35	21	1688	1708	UGGAGAAGAAGGGCACAUGCA	:: :::::::::.::::::	GGCCUGUGCCCUUUUUCUCCU	Cleavage
bdi-miR5175a	prBdIRI5	21	910	930	AAGAAUUUAGGAACGGAGGGA	:..:::::::.:::::: :::	UUUCUCCGUUUCUAAAUACUU	Cleavage
bdi-miR9493	prBdIRI1	24	191	214	AAGAAUUAUGAAACGAAGGGAGUA	:::: ::: :::: ::::::::::	UACUACCUCCGUUCCAUAAUUCUU	Translation
bdi-miR5175a	prBdIRI1	21	194	214	AAGAAUUUAGGAACGGAGGGA	: :::::::::: :::::::	UACCUCCGUUCCAUAAUUCUU	Cleavage
bdi-miR5183	prBdIRI1	21	214	234	UAUUUGGACAAAUUUGAGUCA	:: ::.::::::::::::: :	UGUCUUAAAUUUGUCCAAAAA	Cleavage
bdi-miR5171a	prBdIRI5	21	427	447	ACUUAAUAUGGGACGGAAGAA	:::: :: ::::::::::	UCGUUCCUUCACAUAUUAAGU	Translation
bdi-miR5171b	prBdIRI5	21	427	447	ACUUAAUAUGGGACGGAAGAA	:::: :: ::::::::::	UCGUUCCUUCACAUAUUAAGU	Translation
bdi-miR5181d	prBdIRI1	21	1245	1265	ACUUAUUAUGGACCGGAGGGA	:: .::::::: ::::.::	AACCAUCGGUCCAAAAUAGGU	Cleavage
bdi-miR5181d	prBdIRI7	21	1175	1195	ACUUAUUAUGGACCGGAGGGA	:: .::::::: ::::.::	AACCAUCGGUCCAAAAUAGGU	Cleavage
bdi-miR5183	prBdIRI5	21	319	339	UAUUUGGACAAAUUUGAGUCA	:.::::::::: :::::::	GGGCUCAAAUUUACCCAAAUA	Cleavage
bdi-miR5198	prOsMYB1R35	21	1719	1739	GGGGAAAAGAGAUUGAGGGAG	:.::...:::: :::::::	UCCUCUUGGUCUCAUUUCCCC	Cleavage
bdi-miR7727-5p	prBdIRI7	24	985	1008	UGAUUAGUUUCAGUUGGUCUGGGC	::.:.:.::.::: :::::	CUGUUGAUCGAUUGGAACAAAUCA	Cleavage
bdi-miR7727-5p	prBdIRI1	24	727	750	UGAUUAGUUUCAGUUGGUCUGGGC	::.:.:.::.::: :::::	UGUUUGAUCGAUUGGAACAAAUCA	Cleavage
bdi-miR159b-5p.3	prOsMYB1R35	21	1504	1524	AGCUGCUUGUUCAUGGUUCCC	:: ::::.:::::.:::	CAGACACAUGGACAAGUAGCA	Cleavage
bdi-miR397b-5p	prBdIRI2	21	3692	3711	AUUGAGUGCAGCGUUGAUGAA	: ::::: :: ::::::.:::	UACAUCA-CGAUGCACUUAAU	Translation
bdi-miR5049-3p	prBdIRI1	24	192	215	CAAGUAAUAUGGAUCGGAGGAAGU	::: :::::: :::::: : ::::	ACUACCUCCGUUCCAUAAUUCUUG	Cleavage
bdi-miR5174e-3p.2	prBdIRI7	21	899	919	UUUAUGGAACGGAGGGAGUAG	::.:: ::::::: :::::	GUAUUCACUCCGUUGCAUAAU	Cleavage
bdi-miR5201-5p	prBdIRI5	21	267	287	UGAUCAUUUGCCCCGUCUUGU	:..:::.:: :::::::: ::	AUGAGAUGGAGCAAAUGAGCA	Cleavage
bdi-miR5201-5p	prBdIRI7	21	67	87	UGAUCAUUUGCCCCGUCUUGU	: .:::.:: :::::::: ::	AGGAGAUGGAGCAAAUGAGCA	Cleavage
bdi-miR9493	prBdIRI5	24	296	319	AAGAAUUAUGAAACGAAGGGAGUA	:::::::: .::: :::::::::	UACUCCCUCUGUUCCAUAAUUCUG	Translation
bdi-miR9499	prBdIRI2	21	359	380	CCCUCGUCGACGCGG-CAGCUC	:.:::: ::::::::.::: ::	GGGCUGGCCGCGUCGGCGAUGG	Cleavage
bdi-miR164a-5p	prOsMYB1R35	21	1688	1708	UGGAGAAGCAGGGCACGUGCA	:: .::::::: .::::::	GGCCUGUGCCCUUUUUCUCCU	Cleavage
bdi-miR164b	prOsMYB1R35	21	1688	1708	UGGAGAAGCAGGGCACGUGCA	:: .::::::: .::::::	GGCCUGUGCCCUUUUUCUCCU	Cleavage
bdi-miR164c-5p	prOsMYB1R35	21	1688	1708	UGGAGAAGCAGGGCACGUGCU	.:: .::::::: .::::::	GGCCUGUGCCCUUUUUCUCCU	Cleavage
bdi-miR164e	prOsMYB1R35	21	1688	1708	UGGAGAAGCAGGGCACGUGCA	:: .::::::: .::::::	GGCCUGUGCCCUUUUUCUCCU	Cleavage
bdi-miR166h-5p	prBdIRI2	21	1644	1663	GGUUUGUUGUCUGGCUCGGGG	: :::: ::.::::::..:..	CGCCGA-CCGGACAACGGAUU	Cleavage
bdi-miR168-5p	prOsMYB1R35	21	1144	1164	UCGCUUGGUGCAGAUCGGGAC	..:::::: .::::: :::	AAUUCGAUCUAUACCAACCGA	Translation
bdi-miR169k-3p	prBdIRI1	21	404	424	GGGCAAGUCAGCCUGGCUACC	: ::::.::::: . ::::.:	GCUAGCUAGGCUUGAUUGCUC	Cleavage
bdi-miR5174d-5p	prBdIRI5	24	516	539	UCCCUCCGUUUCAUAAAGAUUGGC	:.:: :. ::::: :.:::::::	GUCACUUAAUAUGACAUGGAGGGA	Translation
bdi-miR5174e-3p.2	prBdIRI5	21	906	925	UUUAUGGAACGGAGGGAGUAG	::::..:::::::.: ::::	AUACUUUCUCCGUUUC-UAAA	Cleavage
bdi-miR5174e-5p.2	prBdIRI5	21	522	542	UACUCCCUCUGUUCCAUAAAG	:::: :..:::::::::	UAAUAUGACAUGGAGGGAGUA	Cleavage
bdi-miR5174e-5p.2	prOsMYB1R35	21	933	953	UACUCCCUCUGUUCCAUAAAG	:: :::.:::::::::	UAAAAUAAAACGGAGGGAGUA	Cleavage
bdi-miR5175a	prBdIRI5	21	299	319	AAGAAUUUAGGAACGGAGGGA	::::::.::::: ::::::	UCCCUCUGUUCCAUAAUUCUG	Cleavage
bdi-miR5183	prOsMYB1R35	21	694	714	UAUUUGGACAAAUUUGAGUCA	::: :: :: :::::::::	GGACACACAUGUGUCCAAAUU	Translation
bdi-miR7715-5p	prBdIRI2	21	2571	2591	UCAAAGAUGGGAUUUCUGAAC	:.. .::::::::.::: :	UAUUGUGAAUCCCAUUUUUAA	Cleavage
bdi-miR7735-5p	prBdIRI2	24	2500	2523	UUGUUUUCCUUCUGCACUCCCGGC	..: ::: ::::: :::::..:	CUUGUAAGUUCAGAAAGAAAAUGA	Cleavage
bdi-miR827-5p	prBdIRI7	22	1553	1574	UUUUGUUGGUUGUCAUCUAACC	: :: ::::: ::::::::	UUUCAGUCGACAAACAACAAAA	Cleavage
bdi-miR9491	prOsMYB1R35	21	1316	1335	UGGUAUGUUACCUCUGAUCAG	::::: ::: :::::.:::	AGGAUCACAGG-AACAUGCCA	Translation
bdi-miR9493	prBdIRI7	24	900	923	AAGAAUUAUGAAACGAAGGGAGUA	::.:: :: :::: :::::::::	UAUUCACUCCGUUGCAUAAUUCUA	Translation
bdi-miR159a-3p	prBdIRI3	20	31	50	CUUGGAUUGAAGGGAGCUCU	.:::...::.:::::: :	UUGGCUUUUUUUAAUCCACG	Cleavage
bdi-miR166a-3p	prOsMYB1R35	21	1431	1451	UCGGACCAGGCUUCAUUCCCC	: :.: : ::.:::::::.	UAGCAGUAAUGCUUGGUCCGG	Cleavage
bdi-miR166b-3p	prOsMYB1R35	21	1431	1451	UCGGACCAGGCUUCAUUCCCC	: :.: : ::.:::::::.	UAGCAGUAAUGCUUGGUCCGG	Cleavage
bdi-miR166c-3p	prOsMYB1R35	21	1431	1451	UCGGACCAGGCUUCAUUCCCC	: :.: : ::.:::::::.	UAGCAGUAAUGCUUGGUCCGG	Cleavage
bdi-miR166d-3p	prOsMYB1R35	21	1431	1451	UCGGACCAGGCUUCAUUCCCC	: :.: : ::.:::::::.	UAGCAGUAAUGCUUGGUCCGG	Cleavage
bdi-miR166i-3p	prOsMYB1R35	21	1431	1451	UCGGACCAGGCUUCAUUCCCC	: :.: : ::.:::::::.	UAGCAGUAAUGCUUGGUCCGG	Cleavage
bdi-miR166j	prOsMYB1R35	21	1431	1451	UCGGACCAGGCUUCAUUCCUU	:: :.: : ::.:::::::.	UAGCAGUAAUGCUUGGUCCGG	Cleavage
bdi-miR444c	prOsMYB1R35	21	1608	1628	UGCAGUUGUUGUCUCAAGCUU	:.: :::::.:.: :: ::::	AGGAUUGAGGCGAAAAGUGCA	Cleavage
bdi-miR444d	prOsMYB1R35	21	1608	1628	UGCAGUUGUUGUCUCAAGCUU	:.: :::::.:.: :: ::::	AGGAUUGAGGCGAAAAGUGCA	Cleavage
bdi-miR5070	prBdIRI2	21	1520	1540	AACUAAGUAGGGUCAGAGGGU	: ..: ::.::: ..::::::	AAUUUGUGGCCCGGUUUAGUU	Cleavage
bdi-miR5174a	prBdIRI5	21	982	1002	CUCCGUUCCAUAAAGAUUGGC	:: . ::: :::::::::	CGAAAGUAUUACGGAACGGAG	Translation
bdi-miR5174c-5p	prOsMYB1R35	24	927	950	UCCCUCCGUUCUAUGAAGAUUGGC	:: :. ::: ::::::::::	CGCACUUAAAAUAAAACGGAGGGA	Translation
bdi-miR5174d-5p	prOsMYB1R35	24	927	950	UCCCUCCGUUUCAUAAAGAUUGGC	:: :. :: :::::::::::	CGCACUUAAAAUAAAACGGAGGGA	Cleavage
bdi-miR5174e-5p.2	prBdIRI5	21	392	412	UACUCCCUCUGUUCCAUAAAG	::::: .: .:::: ::::	AAUUAUGAGAGGGAGGAAGUA	Translation
bdi-miR5174f	prBdIRI5	21	387	407	CCUCCGUUUCAUAAAGGUUGG	::: ::::::.: :::::	ACAAGAAUUAUGAGAGGGAGG	Cleavage
bdi-miR7717c-3p	prBdIRI6	24	329	352	UUAGUUGACUGAGAAAUAGACGGU	:: :.::::::::: ::	GGAAAAUACAUUUCAGUCAACAAA	Cleavage
bdi-miR7728-5p	prBdIRI2	21	822	842	UGCUCGGAUUGAGUGUAUUUU	..::: ::::..:::: : ::	GGAAUCCACUUGAUCCUAACA	Cleavage
bdi-miR7732-5p	prBdIRI5	23	591	613	UUCCUCCAAGAUCUCGGAGACUC	: : :.: :.:: :::::::.	ACGACGCUGUGGUCAUGGAGGAG	Cleavage
bdi-miR7733-3p	prOsMYB1R35	24	1846	1869	CCUGCGUUGGCGAAGGCGAGAAGC	: ::::.::.::.:....:::: :	GGUUCUUGCUUUUGUUGGCGCAAG	Cleavage
bdi-miR7735-5p	prBdIRI5	24	674	697	UUGUUUUCCUUCUGCACUCCCGGC	: :.::::::.:: :..:.:	GAAGCGGGUGCAGGAGAAGGAUAU	Cleavage
bdi-miR7759-3p	prBdIRI7	21	1158	1178	GGCUUAUGCCGACGUGGCUAC	::.:.::::::: :: ::	GGCGCUAUGUCGGCACAAACC	Cleavage
bdi-miR7759-3p	prBdIRI1	21	1228	1248	GGCUUAUGCCGACGUGGCUAC	::.:.::::::: :: ::	AACGCUAUGUCGGCACAAACC	Cleavage
bdi-miR7786-5p	prBdIRI6	24	246	269	GUCUAUGUCUAUGUCUGUGCACGC	:: .::: ::::::::: ::.	AAGUCUACAUACAUAGACAACGAU	Cleavage
bdi-miR827-5p	prBdIRI1	22	1434	1455	UUUUGUUGGUUGUCAUCUAACC	::: :::: :::.::::	UAGCUGAUCACAAGCAAUAAAA	Cleavage
bdi-miR9483a	prOsMYB1R35	24	736	759	UUGAACUGUUUCCUCUGAAGUUCC	.: ..::::.:..: :::::	UUUUUUAUGGAGGGAGUAUUUCAA	Cleavage
bdi-miR9483b	prOsMYB1R35	24	736	759	UUGAACUGUUUCCUCUGAAGUUCC	.: ..::::.:..: :::::	UUUUUUAUGGAGGGAGUAUUUCAA	Cleavage
bdi-miR9485	prBdIRI7	21	735	755	UUAUGACGUGUAGGAGUUGCA	:. : .::::::::.::.	GUGAGAUGUUACACGUCGUAG	Cleavage
bdi-miR9486a	prBdIRI2	24	1466	1489	AUGCUUUCAAGGGAUUAGAGGUUC	: :.::::.::: :.:: .::	UUUCGUUUAAUUCCUAGGAAAUAU	Cleavage
bdi-miR9494	prBdIRI7	21	56	76	UUCAUCACCUUCGUCUCCGUC	:.. :::.::::: ::::.:	GGUCUAGAUGAAGGAGAUGGA	Cleavage
miRNA with >1 binding instances	Number of binding predictions		Targets (duplicates indicate mulitple instances within single target sequence)
bdi-miR9494	2		BdIRI4, prBdIRI7
bdi-miR169a-5p	2	2	BdIRI2, BdIRI5
bdi-miR5055	4	2	BdIRI2, BdIRI3, BdIRI6, BdIRI5
bdi-miR5055	4	4	BdIRI2, BdIRI3, BdIRI6, BdIRI5
bdi-miR5171a	2	4	BdIRI4, prBdIRI5
bdi-miR5171b	2	2	BdIRI4, prBdIRI5
bdi-miR5201-5p	3	2	BdIRI4, prBdIRI5, prBdIRI7
bdi-miR169a-5p	2	3	BdIRI2, BdIRI5
bdi-miR5055	4	2	BdIRI2, BdIRI3, BdIRI6, BdIRI5
bdi-miR5055	4	4	BdIRI2, BdIRI3, BdIRI6, BdIRI5
bdi-miR7717a-5p	2	4	BdIRI2, BdIRI3
bdi-miR7717a-5p	2	2	BdIRI2, BdIRI3
bdi-miR827-5p	3	2	BdIRI4, prBdIRI7, prBdIRI1
bdi-miR5174e-3p.2	4	3	prBdIRI5, prBdIRI1, prBdIRI7, prBdIRI5
bdi-miR5174e-3p.2	4	4	prBdIRI5, prBdIRI1, prBdIRI7, prBdIRI5
bdi-miR5183	4	4	prBdIRI5, prBdIRI1, prBdIRI5, prOsMYB1R35
bdi-miR5175a	3	4	prBdIRI5, prBdIRI1, prBdIRI5
bdi-miR9493	3	3	prBdIRI1, prBdIRI5, prBdIRI7
bdi-miR5175a	3	3	prBdIRI5, prBdIRI1, prBdIRI5
bdi-miR5183	4	3	prBdIRI5, prBdIRI1, prBdIRI5, prOsMYB1R35
bdi-miR5171a	2	4	BdIRI4, prBdIRI5
bdi-miR5171b	2	2	BdIRI4, prBdIRI5
bdi-miR5181d	2	2	prBdIRI1, prBdIRI7
bdi-miR5181d	2	2	prBdIRI1, prBdIRI7
bdi-miR5183	4	2	prBdIRI5, prBdIRI1, prBdIRI5, prOsMYB1R35
bdi-miR7727-5p	2	4	prBdIRI7, prBdIRI1
bdi-miR7727-5p	2	2	prBdIRI7, prBdIRI1
bdi-miR5174e-3p.2	4	2	prBdIRI5, prBdIRI1, prBdIRI7, prBdIRI5
bdi-miR5201-5p	3	4	BdIRI4, prBdIRI5, prBdIRI7
bdi-miR5201-5p	3	3	BdIRI4, prBdIRI5, prBdIRI7
bdi-miR9493	3	3	prBdIRI1, prBdIRI5, prBdIRI7
bdi-miR5174d-5p	2	3	prBdIRI5, prOsMYB1R35
bdi-miR5174e-3p.2	4	2	prBdIRI5, prBdIRI1, prBdIRI7, prBdIRI5
bdi-miR5174e-5p.2	3	4	prBdIRI5, prOsMYB1R35, prBdIRI5
bdi-miR5174e-5p.2	3	3	prBdIRI5, prOsMYB1R35, prBdIRI5
bdi-miR5175a	3	3	prBdIRI5, prBdIRI1, prBdIRI5
bdi-miR5183	4	3	prBdIRI5, prBdIRI1, prBdIRI5, prOsMYB1R35
bdi-miR7735-5p	2	4	prBdIRI2, prBdIRI5
bdi-miR827-5p	3	2	BdIRI4, prBdIRI7, prBdIRI1
bdi-miR9493	3	3	prBdIRI1, prBdIRI5, prBdIRI7
bdi-miR5174d-5p	2	3	prBdIRI5, prOsMYB1R35
bdi-miR5174e-5p.2	3	2	prBdIRI5, prOsMYB1R35, prBdIRI5
bdi-miR7735-5p	2	3	prBdIRI2, prBdIRI5
bdi-miR7759-3p	2	2	prBdIRI7, prBdIRI1
bdi-miR7759-3p	2	2	prBdIRI7, prBdIRI1
bdi-miR827-5p	3	2	BdIRI4, prBdIRI7, prBdIRI1
bdi-miR9494	2	3	BdIRI4, prBdIRI7
bdi-miR5055	4	2	BdIRI2, BdIRI3, BdIRI6, BdIRI5
bdi-miR7717a-5p	2	4	BdIRI2, BdIRI3
bdi-miR5055	4	2	BdIRI2, BdIRI3, BdIRI6, BdIRI5
bdi-miR169a-5p	2	4	BdIRI2, BdIRI5

### Sheet: Sheet1
bdi-miR7761-5p		83 unique miRNAs
bdi-miR7784a-5p
bdi-miR7784b-5p
bdi-miR9494
bdi-miR169a-5p
bdi-miR169c-5p
bdi-miR169f
bdi-miR395a
bdi-miR395b
bdi-miR395c-3p
bdi-miR395e-3p
bdi-miR395f-3p
bdi-miR395g-3p
bdi-miR395h-3p
bdi-miR395j-3p
bdi-miR395k-3p
bdi-miR395l-3p
bdi-miR395m
bdi-miR395n-3p
bdi-miR395o-3p
bdi-miR395q
bdi-miR5055
bdi-miR5171a
bdi-miR5171b
bdi-miR5201-5p
bdi-miR7729a-3p
bdi-miR7729b-3p
bdi-miR7768a-5p
bdi-miR7768b-5p
bdi-miR159b-3p.2
bdi-miR169k-5p
bdi-miR5164
bdi-miR7717a-5p
bdi-miR827-5p
bdi-miR9496
bdi-miR1122
bdi-miR5174e-3p.2
bdi-miR5183
bdi-miR164f
bdi-miR5175a
bdi-miR9493
bdi-miR5181d
bdi-miR5198
bdi-miR7727-5p
bdi-miR159b-5p.3
bdi-miR397b-5p
bdi-miR5049-3p
bdi-miR9499
bdi-miR164a-5p
bdi-miR164b
bdi-miR164c-5p
bdi-miR164e
bdi-miR166h-5p
bdi-miR168-5p
bdi-miR169k-3p
bdi-miR5174d-5p
bdi-miR5174e-5p.2
bdi-miR7715-5p
bdi-miR7735-5p
bdi-miR9491
bdi-miR159a-3p
bdi-miR166a-3p
bdi-miR166b-3p
bdi-miR166c-3p
bdi-miR166d-3p
bdi-miR166i-3p
bdi-miR166j
bdi-miR444c
bdi-miR444d
bdi-miR5070
bdi-miR5174a
bdi-miR5174c-5p
bdi-miR5174f
bdi-miR7717c-3p
bdi-miR7728-5p
bdi-miR7732-5p
bdi-miR7733-3p
bdi-miR7759-3p
bdi-miR7786-5p
bdi-miR9483a
bdi-miR9483b
bdi-miR9485
bdi-miR9486a
